# Mass spectrometric based detection of protein nucleotidylation in the RNA polymerase of SARS-CoV-2

**DOI:** 10.1101/2020.10.07.330324

**Authors:** Brian J. Conti, Robert N. Kirchdoerfer, Michael R. Sussman

## Abstract

Coronaviruses, like SARS-CoV-2, encode a nucleotidyl transferase in the N-terminal NiRAN domain of the <u>n</u>on-<u>s</u>tructural <u>p</u>rotein (nsp) 12 protein within the <u>R</u>NA dependent <u>R</u>NA <u>p</u>olymerase (RdRP) ^1-3^. Though the substrate targets of the viral nucleotidyl transferase are unknown, NiRAN active sites are highly conserved and essential for viral replication ^3^. We show, for the first time, the detection and sequence location of GMP-modified amino acids in nidovirus RdRP-associated proteins using heavy isotope-assisted MS and MS/MS peptide sequencing. We identified lys-143 in the equine arteritis virus (EAV) protein, nsp7, as a primary site of nucleotidylation in vitro that uses a phosphoramide bond to covalently attach with GMP. In SARS-CoV-2 replicase proteins, we demonstrate a unique O-linked GMP attachment on nsp7 ser-1, whose formation required the presence of nsp12. It is clear that additional nucleotidylation sites remain undiscovered, which includes the possibility that nsp12 itself may form a transient GMP adduct in the NiRAN active site that has eluted detection in these initial studies due to instability of the covalent attachment. Our results demonstrate new strategies for detecting GMP-peptide linkages that can be adapted for higher throughput screening using mass spectrometric technologies. These data are expected to be important for a rapid and timely characterization of a new enzymatic activity in SARS-CoV-2 that may be an attractive drug target aimed at limiting viral replication in infected patients.
