## Supplementary Table 4 for "Mass spectrometric based detection of protein nucleotidylation in the RNA polymerase of SARS-CoV-2"

### Sheet: Sheet1
Protein	MS digest enyzme	Peptide Sequence	Position	Modification site	Modification (GMP isotope)	MH+	theoetical MH+	charge state	m/z	Fragmenation	mass error (ppm)	Top Sequest HT Xcorreletlation score	Presence of guanine ion	Raw data file name	Reverse phase column	RT	Scan number	Peptide mass(es) found in the separate MS1 LC-MS search (see Supplementary Table 1,2 and 3)
SARS-CoV-2 nsp7	Chymotrypsin	GSKMSDVKCTSVVL	1-14	S2	GMP	1855.81	1855.81	2	928.407	EThcD 35	-0.41	3.64	Y	COV2_Chymo_GTP_B.raw	C18	45.57	4266	Y
SARS-CoV-2 nsp7	Chymotrypsin	GSKMSDVKCTSVVL	1-14	K3	GMP	1855.81	1855.81	2	928.407	HCD 30	-0.41	1.63	Y	COV2_Chymo_GTP_B.raw	C18	45.56	4264	Y
SARS-CoV-2 nsp7	Chymotrypsin	GSKMSDVKCTSVVL	1-14	S2	15N - GMP	1860.79	1860.79	2	930.899	EThcD 35	-0.77	3.87	Y	COV2_Chymo_GTPmix_B.raw	C18	46.1986	4319	Y
SARS-CoV-2 nsp7	Chymotrypsin	GSKMSDVKCTSVVL	1-14	K3	15N - GMP	1860.79	1860.79	2	930.9	HCD 30	-0.18	1.45	Y	COV2_Chymo_GTPmix_C.raw	C18	45.8563	4045	Y
SARS-CoV-2 nsp7	Chymotrypsin	GSKMSDVKCTSVVL	1-14	S2	13C-GMP	1865.84	1865.84	2	933.424	EThcD 35	0.01	2.96	Y	COV2_Chymo_GTPmix_B.raw	C18	46.2059	4321	Y
SARS-CoV-2 nsp7	Chymotrypsin	GSKMSDVKCT	1-10	S2	GMP	1457.56	1457.55	2	729.281	EThcD 35	0.14	3.05	Y	COV2_Chymo_GTPmix_B.raw	C18	35.2487	3028	Y
SARS-CoV-2 nsp7	Chymotrypsin	GSKMSDVKCT	1-10	S2	GMP	1457.56	1457.55	2	729.281	HCD 30	0.4	1.87	Y	COV2_Chymo_GTPmix_B.raw	C18	35.2084	3014	Y
SARS-CoV-2 nsp7	Chymotrypsin	GSKMSDVKCT	1-10	S2	15N - GMP	1462.54	1462.54	2	731.774	EThcD 35	0.61	3.29	Y	COV2_Chymo_GTPmix_C.raw	C18	34.8099	2965	Y
SARS-CoV-2 nsp7	Chymotrypsin	GSKMSDVKCT	1-10	S2	15N - GMP	1462.54	1462.54	2	731.774	HCD 30	0.27	1.96	Y	COV2_Chymo_GTPmix_C.raw	C18	34.8377	2975	Y
SARS-CoV-2 nsp7	Chymotrypsin	GSKMSDVKCT	1-10	S2	13C-GMP	1467.59	1467.59	2	734.298	EThcD 35	0.23	3.16	Y	COV2_Chymo_GTPmix_C.raw	C18	34.8474	2978	Y
SARS-CoV-2 nsp7	Chymotrypsin	GSKMSDVKCT	1-10	S2	13C-GMP	1467.59	1467.59	2	734.298	HCD 30	0.06	2.01	Y	COV2_Chymo_GTPmix_B.raw	C18	35.1939	3010	Y
SARS-CoV-2 nsp7	Chymotrypsin	GSKMSDVK	1-8	S2	GMP	1196.48	1196.48	2	598.743	EThcD 35	1.06	2.62	Y	COV2_Chymo_GTP_B.raw	C18	33.2771	2826	Y (data not shown)
SARS-CoV-2 nsp7	Chymotrypsin	GSKMSDVK	1-8	S2	15N - GMP	1201.46	1201.46	2	601.235	EThcD 35	1.01	2.56	Y	COV2_Chymo_GTPmix_C.raw	C18	33.4401	2804	Y (data not shown)
SARS-CoV-2 nsp7	Chymotrypsin	GSKMSDVK	1-8	S2	13C - GMP	1206.51	1206.51	2	603.759	EThcD 35	1.05	2.15	Y	COV2_Chymo_GTPmix_B.raw	C18	33.768	2830	Y (data not shown)
SARS-CoV-2 nsp7	GluC	GSKMSDVKCTSVVLLSVLQQLRVE	1-24	S2	GMP	3021.49	3021.49	3	1007.84	EThcD 30	0.32	5.27	Y	COV2_GluC_GTP_C4_B.raw	C4	48.9446	12913	Y
SARS-CoV-2 nsp7	GluC	GSKMSDVKCTSVVLLSVLQQLRVE	1-24	K3	GMP	3021.49	3021.49	3	1007.84	HCD	0.32	4.49	Y	COV2_GluC_GTP_C4_B.raw	C4	48.9405	12912	Y
SARS-CoV-2 nsp7	GluC	GSKMSDVKCTSVVLLSVLQQLRVE	1-24	S2	N15-GMP	3026.48	3026.47	3	1009.5	EThcD 30	1.07	5.48	Y	COV2_GluC_GTP_C4_B.raw	C4	48.9465	15808	Y
SARS-CoV-2 nsp7	GluC	GSKMSDVKCTSVVLLSVLQQLRVE	1-24	K8	N15-GMP	3026.48	3026.47	3	1009.5	HCD	0.32	4.59	Y	COV2_GluC_GTPmix_C4_B.raw	C4	48.9403	15806	Y
SARS-CoV-2 nsp7	GluC	GSKMSDVKCTSVVLLSVLQQLRVE	1-24	S2	13C-GMP	3031.52	3031.52	3	1011.18	EThcD 30	-0.62	6.1	Y	COV2_GluC_GTPmix_C4_B.raw	C4	48.9467	15809	Y
SARS-CoV-2 nsp7	GluC	GSKMSDVKCTSVVLLSVLQQLRVE	1-24	K8	13C-GMP	3031.52	3031.52	3	1011.18	HCD	-0.2	4.59	Y	COV2_GluC_GTPmix_C4_B.raw	C4	48.9677	15816	Y
EAV nsp7	Trypsin	SLTATLAALTDDDFQFLSDVLDCR	1-24	T10	GTP	3032.33	3032.33	3	1011.45	HCD	-1.61	2.23	Y	EAV_Tryp_GTP_B.raw	C18	60.224	12954	N
EAV nsp7	Trypsin	SLTATLAALTDDDFQFLSDVLDCR	1-24	T5	GTP	3032.33	3032.33	2	1516.67	HCD	-0.9	1.53	Y	EAV_Tryp_GTP_B.raw	C18	60.19	12946	N
EAV nsp7	Trypsin	SLTATLAALTDDDFQFLSDVLDCR	1-24	T5	N15-GTP	3037.32	3032.32	3	1013.11	HCD	-0.68	3.18	Y	EAV_Tryp_15NGTP_A.raw	C18	59.0948	14743	N
EAV nsp7	Trypsin	SLTATLAALTDDDFQFLSDVLDCR	1-24	T3	N15-GTP	3037.32	3032.32	3	1013.11	ETHCD 20	-0.68	3.25	Y	EAV_Tryp_15NGTP_A.raw	C18	59.1035	14744	N
EAV nsp7	Trypsin	SLTATLAALTDDDFQFLSDVLDCR	1-24	T3	N15-GTP	3037.32	3032.32	2	1519.16	HCD	-0.6	1.28	Y	EAV_Tryp_15NGTP_B.raw	C18	59.1796	12861	N
EAV nsp7	Trypsin	KGLPKGAQLEWDRHQEEK	139-156	K5	C13	2504.19	2504.2	4	626.804	EThcD30	-0.75	3.85	Y	EAV_Tryp_13CGTP_B.raw	C18	34.1874	7049	Y
EAV nsp7	Trypsin	KGLPKGAQLEWDRHQEEK	139-156	K1	C13	2504.19	2504.2	4	626.804	HCD	-0.66	3.35	Y	EAV_Tryp_13CGTP_A.raw	C18	34.1698	8464	Y
EAV nsp7	Trypsin	GLPKGAQLEWDRHQEEKR	140-157	K4	GTP	2522.17	2522.17	4	631.297	EThcD 30	-1.01	6.26	Y	EAV_Tryp_GTP_A.raw	C18	36.1935	8963	Y
EAV nsp7	Trypsin	GLPKGAQLEWDRHQEEKR	140-157	K4	GTP	2522.17	2522.17	4	631.297	HCD30	-1.01	2.9	Y	EAV_Tryp_GTP_A.raw	C18	36.1809	8961	Y
EAV nsp7	Trypsin	GLPKGAQLEWDRHQEEKR	140-157	K4	N15-GTP	2527.15	2527.15	4	632.543	EThcD 30	-1.13	4.32	Y	EAV_Tryp_15NGTP_B.raw	C18	35.278	7055	Y
EAV nsp7	Trypsin	GLPKGAQLEWDRHQEEKR	140-157	K4	N15-GTP	2527.15	2527.15	4	632.543	HCD30	-1.13	3.05	Y	EAV_Tryp_15NGTP_B.raw	C18	35.2732	7053	Y
EAV nsp7	Trypsin	GLPKGAQLEWDRHQEEKR	140-157	K4	C13-GTP	2532.2	2532.2	5	507.245	EThcD 20	-1.77	4.75	Y	EAV_Tryp_13CGTP_A.raw	C18	35.1049	8670	N
EAV nsp7	Trypsin	GLPKGAQLEWDRHQEEKR	140-157	K4	C13-GTP	2532.2	2532.2	4	633.805	EThcD 30	-1.63	7.83	Y	EAV_Tryp_13CGTP_B.raw	C18	35.0517	7262	Y
EAV nsp7	Trypsin	GLPKGAQLEWDRHQEEKR	140-157	K4	C13-GTP	2532.2	2532.2	4	633.805	HCD30	-0.76	3.12	Y	EAV_Tryp_13CGTP_C.raw	C18	34.958	8663	Y
EAV nsp7	Trypsin	GLPKGAQLEWDRHQEEK	140-156	K4	GTP	2366.07	2366.07	4	592.272	HCD 30	-0.85	5.52	Y	EAV_Tryp_GTP_B.raw	C18	38.7171	7807	Y
EAV nsp7	Trypsin	GLPKGAQLEWDRHQEEK	140-156	K4	GTP	2366.07	2366.07	4	592.272	ETHCD30	-0.44	5.49	Y	EAV_Tryp_GTP_C.raw	C18	38.3924	9503	Y
EAV nsp7	Trypsin	GLPKGAQLEWDRHQEEK	140-156	K4	N15-GTP	2371.05	2371.05	4	593.519	ETHCD30	0.05	7.11	Y	EAV_Tryp_15NGTP_A.raw	C18	37.6006	9340	Y
EAV nsp7	Trypsin	GLPKGAQLEWDRHQEEK	140-156	K4	N15-GTP	2371.05	2371.05	3	791.022	ETHCD30	-0.79	4.98	Y	EAV_Tryp_15NGTP_A.raw	C18	37.6305	9349	Y
EAV nsp7	Trypsin	GLPKGAQLEWDRHQEEK	140-156	K4	N15-GTP	2371.05	2371.05	4	593.518	HCD30	-0.98	4.13	Y	EAV_Tryp_15NGTP_B.raw	C18	37.7184	7666	Y
EAV nsp7	Trypsin	GLPKGAQLEWDRHQEEK	140-156	K4	N15-GTP	2371.05	2371.05	3	791.022	HCD30	-0.79	3.61	Y	EAV_Tryp_15NGTP_A.raw	C18	37.6177	9347	Y
EAV nsp7	Trypsin	GLPKGAQLEWDRHQEEK	140-156	K4	C13-GTP	2376.1	2376.1	4	594.78	ETHCD30	-0.9	7.36	Y	EAV_Tryp_13CGTP_A.raw	C18	37.594	9288	Y
EAV nsp7	Trypsin	GLPKGAQLEWDRHQEEK	140-156	K4	C13-GTP	2376.1	2376.1	4	594.78	HCD30	-0.69	4.15	Y	EAV_Tryp_13CGTP_C.raw	C18	37.4304	9280	Y
EAV nsp7	Trypsin	GLPKGAQLEWDRHQEEK	140-156	K4	C13-GTP	2376.1	2376.1	3	792.704	ETHCD20	-1.25	5.22	Y	EAV_Tryp_13CGTP_A.raw	C18	37.5586	9279	Y
EAV nsp7	Trypsin	GLPKGAQLEWDRHQEEK	140-156	K4	C13-GTP	2376.1	2376.1	3	792.704	HCD30	-1.25	3.36	Y	EAV_Tryp_13CGTP_A.raw	C18	37.545	9277	Y
EAV nsp7	Trypsin	GLPKGAQLEWDR	140-151	K4	GTP	1714.77	1714.77	3	572.261	EThcD20	-0.23	2.97	Y	EAV_Tryp_GTP_B.raw	C18	48.1732	10193	Y
EAV nsp7	Trypsin	GLPKGAQLEWDR	140-151	K4	GTP	1714.77	2366.07	3	572.261	HCD30	-0.65	2.18	Y	EAV_Tryp_GTP_C.raw	C18	47.7438	11915	Y
EAV nsp7	Trypsin	GLPKGAQLEWDR	140-151	K4	N15-GTP	1719.75	1719.75	3	573.923	ETHCD30	-0.4	3.09	Y	EAV_Tryp_15NGTP_A.raw	C18	46.9559	11754	Y
EAV nsp7	Trypsin	GLPKGAQLEWDR	140-151	K4	N15-GTP	1719.75	1719.75	3	573.923	HCD30	-0.4	2.25	Y	EAV_Tryp_15NGTP_A.raw	C18	46.9426	11752	Y
EAV nsp7	Trypsin	GLPKGAQLEWDR	140-151	K4	N15-GTP	1719.75	1719.75	2	860.38	HCD30	-1.67	1.44	Y	EAV_Tryp_15NGTP_A.raw	C18	46.803	11716	Y
EAV nsp7	Trypsin	GAQLEWDRHQEEKR	144-157	K13	N15-GTP	2131.9	2131.9	4	533.73	ETHCD 20	-0.5	4.14	Y	EAV_Tryp_15NGTP_A.raw	C18	32.289	7998	Y
EAV nsp7	Trypsin	GAQLEWDRHQEEKR	144-157	H9	N15-GTP	2131.9	2131.9	3	711.305	ETHCD 20	-0.15	2.89	Y	EAV_Tryp_15NGTP_A.raw	C18	29.8199	7385	Y
EAV nsp7	Trypsin	RNAGDDDFAVSNDYVKR	157-173	Y14	GTP	2286.95	2286.95	3	762.988	HCD 30	-1.15	2.09	Y	EAV_Tryp_GTP_B.raw	C18	38.2419	7659	Y
EAV nsp7	Trypsin	RNAGDDDFAVSNDYVKR	157-173	K16	N15-GTP	2291.94	2291.94	3	764.65	ETHCD 20	-0.88	5.73	Y	EAV_Tryp_15NGTP_A.raw	C18	38.2419	9501	Y
EAV nsp7	Trypsin	RNAGDDDFAVSNDYVKR	157-173	R17	N15-GTP	2291.94	2291.94	3	764.65	HCD	-0.88	3.65	Y	EAV_Tryp_15NGTP_A.raw	C18	38.2398	9500	Y
EAV nsp7	Trypsin	RNAGDDDFAVSNDYVKR	157-173	K16	C13-GTP	2296.98	2296.99	3	766.332	ETDHCD 30	-1.44	4.62	Y	EAV_Tryp_13CGTP_A.raw	C18	38.1696	9429	Y
EAV nsp7	Trypsin	RNAGDDDFAVSNDYVKR	157-173	R17	C13-GTP	2296.98	2296.99	3	766.332	HCD	-1.44	2.92	Y	EAV_Tryp_13CGTP_A.raw	C18	38.1609	9427	Y
EAV nsp7	Trypsin	NAGDDDFAVSNDYVKR	158-173	K15	N15-GTP	2135.84	2135.84	3	712.617	ETHCD 30	-0.42	6.04	Y	EAV_Tryp_15NGTP_A.raw	C18	42.8312	10686	N
EAV nsp7	Trypsin	NAGDDDFAVSNDYVKR	158-173	S10	N15-GTP	2135.84	2135.84	3	712.617	HCD30	0.01	2.32	Y	EAV_Tryp_15NGTP_B.raw	C18	42.9379	8996	N
EAV nsp9	Trypsin	SNLQTATMATCKR	369-381	K12	N15-GTP	1831.75	1831.75	3	611.256	ETHCD	-0.22	2.9	Y	EAV_Tryp_15NGTP_A.raw	C18	34.6917	8615	Y
EAV nsp9	Trypsin	SNLQTATMATCKR	369-381	S1	N15-GTP	1831.75	1831.75	3	611.256	HCD	-0.22	2.49	Y	EAV_Tryp_15NGTP_A.raw	C18	34.686	8613	Y

### Sheet: Sheet5
		b⁺	b²⁺	Seq.	y⁺	y²⁺		b-H₂O⁺	b-H₂O²⁺	b-NH₃⁺	b-NH₃²⁺	Seq.	y-H₂O⁺	y-H₂O²⁺	y-NH₃⁺	y-NH₃²⁺
		157.108	79.0578	R						140.082	70.5446	R
		271.151	136.079	N	1629.7	815.355				254.125	127.566	N	1611.69	806.35	1612.68	806.842
		342.188	171.598	A	1515.66	758.334				325.162	163.085	A	1497.65	749.328	1498.63	749.82
		399.21	200.109	G	1444.62	722.815				382.183	191.595	G	1426.61	713.81	1427.6	714.302
		514.237	257.622	D	1387.6	694.304		496.226	248.617	497.21	249.109	D	1369.59	685.299	1370.57	685.791
		629.264	315.136	D	1272.57	636.791		611.253	306.13	612.237	306.622	D	1254.56	627.785	1255.55	628.278
		744.291	372.649	D	1157.55	579.277		726.28	363.644	727.264	364.136	D	1139.54	570.272	1140.52	570.764
		891.359	446.183	F	1042.52	521.764		873.349	437.178	874.333	437.67	F	1024.51	512.759	1025.49	513.251
		962.396	481.702	A	895.452	448.23		944.386	472.696	945.37	473.188	A	877.441	439.224	878.425	439.716
		1061.46	531.236	V	824.415	412.711		1043.45	522.231	1044.44	522.723	V	806.404	403.706	807.388	404.198
		1148.5	574.752	S	725.346	363.177		1130.49	565.747	1131.47	566.239	S	707.336	354.172	708.32	354.664
		1262.54	631.773	N	638.314	319.661		1244.53	622.768	1245.51	623.26	N	620.304	310.656	621.288	311.148
		1377.57	689.287	D	524.271	262.639		1359.56	680.282	1360.54	680.774	D	506.261	253.634	507.245	254.126
		1540.63	770.819	Y	409.245	205.126		1522.62	761.813	1523.6	762.305	Y			392.218	196.613
		1639.7	820.353	V	246.181	123.594		1621.69	811.348	1622.67	811.84	V			229.155	115.081
				K	147.113	74.06						K			130.086	65.5468

### Sheet: Sheet4
	Protein	Position	Peptide Sequence	Modification	Modification site	Theoretical MH+	Charge state	Xcorrelation score
								EThcD	HCD
	CoV-2 NSP7	1-14	GSKMSDVKCTSVVL	GMP	S2	1855.81	2	3.64	1.63
	CoV-2 NSP7	1-14	GSKMSDVKCTSVVL	15N - GMP	S2	1860.79	2	3.87	1.63
	CoV-2 NSP7	1-14	GSKMSDVKCTSVVL	13C-GMP	S2	1865.84	2	2.96	1.2
	CoV-2 NSP7	1-14	GSKMSDVKCTSVVL	None	---	1510.76	3	9.6	5.37
	CoV-2 NSP7	1-14	GSKMSDVKCTSVVL	None	---	1510.76	2	6.63	6.63
	CoV-2 NSP7	1-10	GSKMSDVKCT	GMP	S2	1457.55	2	3.05	1.87
	CoV-2 NSP7	1-10	GSKMSDVKCT	15N - GMP	S2	1462.54	2	3.29	1.96
	CoV-2 NSP7	1-10	GSKMSDVKCT	13C-GMP	S2	1467.59	2	3.16	2.01
	CoV-2 NSP7	1-10	GSKMSDVKCT	None	---	1112.51	3	5.1	---
	CoV-2 NSP7	1-10	GSKMSDVKCT	None	---	1112.51	2	3.29	2.91
	CoV-2 NSP7	1-8	GSKMSDVK	GMP	S2	1196.48	2	2.62	1.03
	CoV-2 NSP7	1-8	GSKMSDVK	15N - GMP	S2	1201.46	2	2.56	1.18
	CoV-2 NSP7	1-8	GSKMSDVK	13C-GMP	S2	1206.51	2	2.15	1.12
	CoV-2 NSP7	1-8	GSKMSDVK	none	'---	851.429	2	2.67	2
	CoV-2 NSP7	1-24	GSKMSDVKCTSVVLLSVLQQLRVE	GMP	S2	3021.49	3	5.27	4.49
	CoV-2 NSP7	1-24	GSKMSDVKCTSVVLLSVLQQLRVE	15N - GMP	S2	3026.47	3	5.64	4.59
	CoV-2 NSP7	1-24	GSKMSDVKCTSVVLLSVLQQLRVE	13C-GMP	S2	3031.52	3	6.21	4.59
	CoV-2 NSP7	1-24	GSKMSDVKCTSVVLLSVLQQLRVE	none	---	2676.44	4	13.74	7.06
	CoV-2 NSP7	1-24	GSKMSDVKCTSVVLLSVLQQLRVE	none	---	2676.44	3	11.67	8.46
	EAV NSP7	1-24	SLTATLAATDDDFQFLSDVLDCR	GMP	T10?	3032.33	3		2.54
	EAV NSP7	1-24	SLTATLAATDDDFQFLSDVLDCR	13C-GMP	T10?	3032.32	3	3.25	3.36
	EAV NSP7	1-24	SLTATLAATDDDFQFLSDVLDCR	none	---	2687.29	3	6.7	4.15
	EAV NSP7	139-157	KGLPKGAQLEWDRHQEEKR	15N - GMP	K5	2499.15	4	6.26	---
	EAV NSP7	139-157	KGLPKGAQLEWDRHQEEKR	C13-GTP	K5	2504.2	4	3.38	4.02
	EAV NSP7	140-157	GLPKGAQLEWDRHQEEKR	GMP	K4	2522.17	4	2.38	2.66
	EAV NSP7	140-157	GLPKGAQLEWDRHQEEKR	13C-GMP	K4	2527.15	4	4.32	2.88
	EAV NSP7	140-157	GLPKGAQLEWDRHQEEKR	13C-GMP	K4	2532.2	5	4.75	---
	EAV NSP7	140-156	GLPKGAQLEWDRHQEEK	GMP	K4	2366.07	4	5.38	6.15
	EAV NSP7	140-156	GLPKGAQLEWDRHQEEK	15N - GMP	K4	2371.05	4	7.11	4.9
	EAV NSP7	140-156	GLPKGAQLEWDRHQEEK	13C-GMP	K4	2376.1	4	7.36	5.18
	EAV NSP7	140-151	GLPKGAQLEWDR	GMP	K4	1714.77	3	2.97	2.14
	EAV NSP7	140-151	GLPKGAQLEWDR	15N - GMP	K4	1719.75	3	3.09	2.35
	EAV NSP7	140-151	GLPKGAQLEWDR	none	---	1369.72	3	2.29	2.25
	EAV NSP7	144-157	GAQLEWDRHQEEKR	15N - GMP	ND	2131.9	4	4.14	---
	EAV NSP7	157-173	RNAGDDDFAVSNDYVKR	15N - GMP	K16/R17	2291.94	3	5.73	4.38
	EAV NSP7	157-173	RNAGDDDFAVSNDYVKR	13C-GMP	K16/R17	2296.99	3	4.62	3.74
	EAV NSP7	157-173	RNAGDDDFAVSNDYVKR	none	---	1941.9	3	6.34	5.86
	EAV NSP7	158-173	NAGDDDFAVSNDYVKR	15N - GMP	K15	2135.84	3	6.04	2.31
	EAV NSP7	158-173	NAGDDDFAVSNDYVKR	none	K15	1785.8	3	8.38	4.55
	EAV NSP9	369-381	SNLQTATMATCKR	15N - GMP	K12	1831.75	3	2.9	2.56
	EAV NSP9	369-381	SNLQTATMATCKR	none	---	1481.72	3	8.41	5.98

### Sheet: Sheet3
	Protein	Position1	Peptide Sequence	Modification site	Top Xcorrelation score2		HCD Guanine fragment ion3
					EThcD	HCD
	SARS-CoV-2 NSP7	1-14	GSKMSDVKCTSVVL	S2	3.87	1.63	Yes
		1-10	GSKMSDVKCT	S2	3.29	2.01	Yes
		1-8	GSKMSDVK	S2	2.62	1.18	Yes
		1-24	GSKMSDVKCTSVVLLSVLQQLRVE	S2	6.21	4.59	Yes
	EAV NSP7	1-24	SLTATLAATDDDFQFLSDVLDCR	T10?	3.25	3.36	Yes
		139-157	KGLPKGAQLEWDRHQEEKR	K5	6.26	4.02	Yes
		140-157	GLPKGAQLEWDRHQEEKR	K4	4.75	2.88	Yes
		140-156	GLPKGAQLEWDRHQEEK	K4	7.36	6.15	Yes
		140-151	GLPKGAQLEWDR	K4	3.09	2.35	Yes
		144-157	GAQLEWDRHQEEKR	ND	4.14	---	Yes
		157-173	RNAGDDDFAVSNDYVKR	K16	5.73	4.38	Yes
		158-173	NAGDDDFAVSNDYVKR	K15	6.04	2.31	Yes
	EAV NSP9	368-380	SNLQTATMATCKR	K12	2.9	2.56	Yes

### Sheet: Sheet2
	Protein	Position	Peptide Sequence	Modification site
	CoV-2 NSP7	1-14	GSKMSDVKCTSVVL	S2
		1-10	GSKMSDVKCT	S2
		1-8	GSKMSDVK	S2
		1-24	GSKMSDVKCTSVVLLSVLQQLRVE	S2
	EAV NSP7	1-24	SLTATLAATDDDFQFLSDVLDCR	T10?
		139-157	KGLPKGAQLEWDRHQEEKR	K5
		140-157	GLPKGAQLEWDRHQEEKR	K4
		140-156	GLPKGAQLEWDRHQEEK	K4
		140-151	GLPKGAQLEWDR	K4
		144-157	GAQLEWDRHQEEKR	ND
		157-173	RNAGDDDFAVSNDYVKR	K16/R17
		158-173	NAGDDDFAVSNDYVKR	K15
	EAV NSP9	369-381	SNLQTATMATCKR	K12
